# *Wolbachia* endosymbionts in two *Anopheles* species indicates independent acquisitions and lack of prophage elements

**DOI:** 10.1101/2021.11.15.468614

**Authors:** Shannon Quek, Louise Cerdeira, Claire L Jeffries, Sean Tomlinson, Thomas Walker, Grant L. Hughes, Eva Heinz

## Abstract

*Wolbachia* is a genus of obligate bacterial endosymbionts that infect a diverse range of arthropod species as well as filarial nematodes, with its single described species, *Wolbachia pipientis,* divided into several ‘supergroups’ based on multilocus sequence typing. *Wolbachia* strains in mosquitoes have been shown to inhibit the transmission of human pathogens including *Plasmodium* malaria parasites and arboviruses. Despite their large host range, *Wolbachia* strains within the major malaria vectors of the *Anopheles (A.) gambiae* and *A. funestus* complexes appear at low density based solely on PCR-based methods. Questions have been raised as to whether this represents a true endosymbiotic relationship. However, recent definitive evidence for two distinct, high-density strains of supergroup B *Wolbachia* within *A. demeilloni* and *A. moucheti* has opened exciting possibilities to explore naturally occurring *Wolbachia* endosymbionts in *Anopheles* for biocontrol strategies to block *Plasmodium* transmission. Here we utilise genomic analyses to demonstrate that both *Wolbachia* strains have retained all key metabolic and transport pathways despite their smaller genome size. We further confirm the presence of cytoplasmic incompatibility factor genes, despite noticeably few prophage regions. Additionally, phylogenetic analysis indicates that these *Wolbachia* strains may have been introduced into these two *Anopheles* species via horizontal transmission events, and unlikely to be by ancestral acquisition and subsequent loss events in the *Anopheles gambiae* species complex. These are the first *Wolbachia* genomes that enable us to study the relationship between natural strains *Plasmodium* malaria parasites and their *Anopheline* hosts.

**Impact statement:** *Wolbachia* naturally infects a wide range of arthropod species, including insect vectors of human pathogens, where they may play a role in inhibiting their replication. These bacteria have been commonly found within *Aedes (Ae.) albopictus* and *Culex pipiens* mosquitoes but have been noticeably absent in the *Anopheles* mosquito genera, which includes all species responsible for malaria transmission. Recent PCR-based methods have suggested the potential for natural *Wolbachia* strains within the *A. gambiae* species complex, which includes major malaria vector species including *A. gambiae* s.s., *A. coluzzii* and *A. arabiensis*. We recently reported the presence of stable *Wolbachia* strains naturally occurring within two different *Anopheles* species (*A. demeilloni* and *A. moucheti)*. In this study, we perform comparative genomic analysis of these two *Wolbachia* genomes against each other and published *Wolbachia* strains. The current assemblies are some of the smallest sequenced *Wolbachia* strains of insects, although their metabolic pathway repertoire is comparable to other strains. Interestingly, prophage fragments were identified within only one of the two strains. The findings of this study will be of significant interest to researchers investigating *Wolbachia* as a potential malaria biocontrol strategy, giving greater insight into the evolution and diversity of this obligate intracellular endosymbiont.

**Data summary:** Sequence data generated and used for this analysis are available in the National Centre for Biotechnology Information Sequence Read Archive (NCBI SRA bioproject number PRJNA642000). The two assembled *Wolbachia* genomes are available with genome accession numbers GCA_018491735.2 and GCA_018491625.2. Additional *Wolbachia* genomes used for comparative analysis are described in the supplementary material.

The authors confirm all supporting data, code and protocols have been provided within the article or through supplementary data files. Additional supplementary data files used to generate several figures can be found at: https://figshare.com/projects/Wolbachia_endosymbionts_in_two_Anopheles_species_indicates_independent_acquisitions_and_lack_of_prophage_elements/126533
