## Supplementary table 1 for "*Wolbachia* endosymbionts in two *Anopheles* species indicates independent acquisitions and lack of prophage elements"

### Sheet: Sheet1
Strain Name	Host organism	Supergroup	Genome accession	Contigs	Size (Mb)	GC%	Total genes	Proteins	Pseudogenes	tRNA	rRNA	Other RNAs	Ankyrin proteins	BUSCO Score (out of 364)	Sequencing technique	PubMed ID
wAu	Drosophila simulans	A	GCA_000953315.1	1	1.27	0.3522	1265	1099	125	34	3	4	35	362 (99.5%)	Whole organism homogenization, Wolbachia purification/pelleting via centrifugation, Illumina sequencing	25341639
wHa	Drosophila simulans	A	GCA_000376605.1	1	1.3	0.3509	1242	1110	91	34	3	4	36	362 (99.5%)	Whole egg homogenization, Wolbachia purification/pelleting via centrifugation, multiple-displacement amplification, Illumina sequencing	23593012
wMel	Drosophila melanogaster	A	GCA_000008025.1	1	1.27	0.3523	1247	1144	103	34	3	4	27	361 (99.2%)	Pulsed-field gel electrophoresis on whole flies, whole genome shotgun sequencing, closed via primer walking	15024419
wRi	Drosophila simulans	A	GCA_000022285.1	1	1.45	0.3516	1340	1245	95	35	3	4	33	360 (98.9%)	Whole egg homogenization, gel electrophoresis, M13 vector library	18550617
wAlbB	Aedes albopictus	B	GCA_004171285.1	1	1.49	0.345	1442	1180	221	34	3	4	38	355 (97.5%)	Spent Aa23 cell culture pelleting, PacBio and Illumina sequencing	30715337
wAnD	Anopheles demeilloni	B	GCA_018491735.2	1	1.23	0.3358	1320	1157	122	34	3	4	55	360 (98.9%)	Whole organism homogenization, Illumina sequencing	33857432
wAnM	Anopheles moucheti	B	GCA_018491625.2	1	1.12	0.3359	1203	1082	80	34	3	4	37	360 (98.9%)	Whole organism homogenization, Illumina sequencing	33857432
wMa	Drosophila mauritiana	B	GCA_018690035.1	1	1.27	0.34	1196	1055	100	34	3	4	49	360 (98.9%)	Whole egg homogenization, Wolbachia purification/pelleting via centrifugation, Repli-g whole genome amplification, PacBio and Illumina sequencing	34003269
wMau	Drosophila mauritiana	B	GCA_004795975.1	1	1.27	0.34	1194	1054	99	34	3	4	49	361 (99.2%)	Whole organism homogenization, target enrichment for Wolbachia via DNA probes ('LEFT-SEQ'), PacBio sequencing	30976027
wMeg	Chrysomya megacephala	B	GCA_008245065.1	1	1.38	0.3395	1268	1116	111	34	3	4	52	363 (99.7%)	PacBio sequencing	No associated publication
wNo	Drosophila simulans	B	GCA_000376585.1	1	1.3	0.3401	1208	1062	105	34	3	4	53	363 (99.7%)	Whole egg homogenization, multiple-displacement amplification purification, Illumina sequencing	23593012
wPip	Culex quinquefasciatus	B	GCA_000073005.1	1	1.48	0.3419	1385	1241	103	34	3	4	63	362 (99.5%)	Whole egg homogenization, Wolbachia purification/pelleting via centrifugation, sonication, pUC19 library whole genome shotgun sequencing on AB3730 capillary sequencing	18550617
wOo	Onochocerca ochengi	C	GCA_000306885.1	1	0.96	0.3207	733	645	47	34	3	4	2	346 (95.1%)	Whole organism metagenome, FLX sequencing system (454 Life Sciences) and Illumna sequencing	22919073
wOv	Onchocerca volvulus	C	GCA_000530755.1	1	0.96	0.3207	734	648	45	34	3	4	3	345 (94.8%)	Whole organism homogenization, Illumina sequencing	27869790
wBm	Brugia malayi	D	GCA_004795935.1	1	1.08	0.3418	1029	845	143	34	3	4	18	357 (98.1%)	Whole organism homogenization, target enrichment for Wolbachia via DNA probes ('LEFT-SEQ'), PacBio sequencing	30976027
wFol	Folsomia candida	E	GCA_001931755.2	1	1.8	0.3435	1662	1541	79	35	3	4	94	362 (99.5%)	Whole organism homogenization, PacBio and Illumina sequencing	28659179
wCle	Cimex lectularius	F	GCA_000829315.1	1	1.25	0.3625	1238	1023	174	34	3	4	42	356 (97.8%)	Bacteriome organ homogenization, pUC18 library whole genome shotgun sequencing	24982177
